# A Spatially Coordinated Keratinocyte-Fibroblast Circuit Recruits MMP9^+^ Myeloid Cells to Drive IFN-I-Driven Inflammation in Photosensitive Autoimmunity

**DOI:** 10.1101/2025.08.19.670635

**Authors:** Yuqing Wang, Khashayar Afshari, Nazgol-Sadat Haddadi, Carolina Salomão Lopes, Chee-Huat Linus Eng, Nuria Martinez, Leah Whiteman, Ksenia S Anufrieva, Kevin Wei, Kirsten Frieda, Stefania Gallucci, Misha Rosenbach, Ruth Ann Vleugels, John E Harris, Mehdi Rashighi, Manuel Garber

## Abstract

Photosensitivity is a hallmark of cutaneous lupus erythematosus (CLE) and dermatomyositis (DM), yet the mechanisms linking ultraviolet B (UVB) exposure to tissue-specific autoimmunity remain incompletely defined. Here, we use an integrative human-based approach, including single-cell RNA sequencing, spatial transcriptomics (seqFISH+), in vivo UVB provocation, and in vitro modeling, to uncover a spatially coordinated inflammatory circuit that underlies interferon-I (IFN-I)-amplified skin pathology.

We identify MMP9^+^ CD14^+^ myeloid cells as central effectors of photosensitivity in both CLE and DM. These cells are markedly expanded in lesional skin, serve as the dominant source of IFN-β, and colocalize with cytotoxic CD4^+^ T cells at the dermal–epidermal junction. Spatial transcriptomics further reveals a keratinocyte-fibroblast-myeloid axis, wherein keratinocytes activate discrete subsets of pro-inflammatory fibroblasts in the superficial dermis to produce monocyte-attracting chemokines, including CCL2, CCL19, CCL7, CCL8, and CXCL12, directing MMP9^+^ CD14^+^ cell recruitment toward the interface.

In our in-vitro model, IFN-I-primed basal keratinocytes undergo heightened UVB-induced cell death and release membrane-associated cytokines such as TNF-α, IL-1α, which activate monocyte-derived dendritic cells (moDCs) and induce transcriptional programs mirroring those of MMP9^+^ CD14^+^ cells in vivo. In vivo, UVB irradiation of non-lesional DM skin, but not healthy controls, elicits rapid infiltration of these myeloid cells, confirming their disease-specific responsiveness to UVB.

Finally, in a proof-of-concept clinical study, treatment with anifrolumab (anti-IFN-I receptor) blocked UVB-induced MMP9^+^ CD14^+^ infiltration and attenuated photosensitivity in CLE.

Together, these findings define a multicellular inflammatory cascade linking keratinocyte injury, fibroblast chemotactic programming, and myeloid effector function in IFN-I-driven skin autoimmunity and nominate MMP9^+^ CD14^+^ cells as actionable targets in photosensitive dermatoses.

Photosensitivity is central to cutaneous lupus erythematosus (CLE) and dermatomyositis (DM), but the mechanisms linking UVB exposure to tissue-specific autoimmunity are poorly defined. Using single-cell RNA sequencing, spatial transcriptomics, UVB provocation, and in vitro modeling, we identify MMP9^+^ CD14^+^ myeloid cells as critical mediators of photosensitivity. These cells expand significantly in lesional skin, produce IFN-β, and colocalize with cytotoxic CD4^+^ T cells at the dermal-epidermal junction. Keratinocytes activate fibroblasts in the superficial dermis, prompting them to release chemokines (CCL2, CCL19, CCL7, CCL8, CXCL12) that recruit MMP9^+^ CD14^+^ cells. IFN-I-primed keratinocytes exposed to UVB release cytokines activating dendritic cells, mirroring in vivo responses. UVB irradiation of non-lesional DM skin rapidly recruits these myeloid cells. In a clinical proof-of-concept study, anti-IFN-I treatment with anifrolumab prevented UVB-induced myeloid infiltration and reduced photosensitivity. Thus, targeting MMP9^+^ CD14^+^ cells may offer therapeutic potential for managing photosensitive autoimmune skin conditions.
