## Supplementary material for "A Spatially Coordinated Keratinocyte-Fibroblast Circuit Recruits MMP9^+^ Myeloid Cells to Drive IFN-I-Driven Inflammation in Photosensitive Autoimmunity": Table S1

### Sheet: All subjects
Sample_ID	Sex	Race	Ethnicity	Age	Diagnosis	other autoimmune diseases	Note
CL067	M	White	Not hispanic or Latino	44	Lupus
CL091	M	White	hispanic	36	Lupus		Same sample as VB091
CL179	F	White	Not hispanic or Latino	75	Lupus
CL190	F	White	Not hispanic or Latino	55	Lupus
UV105	F	white	Not hispanic or Latino	64	Lupus	Sjogren's Syndrome
UV101	F	white	Not hispanic or Latino	79	Lupus
CLE287	F	white	Not hispanic or Latino	45	Lupus
UV207	F	Asian	Not hispanic or Latino	39	Lupus	Hashimoto's thyroiditis
UV243	F	Unknown/Not reported	Not hispanic or Latino	48	Lupus
UV260	F	White	Not hispanic or Latino	52	Lupus
DM103	F	White	Not hispanic or Latino	67	Dermatomyositis
DM178	M	White	Not hispanic or Latino	75	Dermatomyositis
DM198	F	White	Not hispanic or Latino	66	Dermatomyositis
DM199	F	Black	Not hispanic or Latino	66	Dermatomyositis
DM200	F	white	not reported	37	Dermatomyositis
DM154	F	white	Not hispanic or Latino	71	Dermatomyositis
DM158	F	white	not reported	72	Dermatomyositis
UV112	F	White	Not hispanic or Latino	38	Dermatomyositis
UV203	F	White	Not hispanic or Latino	65	Dermatomyositis
UV107	F	White	Not hispanic or Latino	59	Dermatomyositis
UV103	F	Black	Not hispanic or Latino	57	Dermatomyositis
UV109	F	american indian	Not hispanic or Latino	68	Dermatomyositis
UV221	F	White	Not hispanic or Latino	54	Dermatomyositis
UV223	F	White	Not hispanic or Latino	55	Dermatomyositis
UV225	F	white	Not hispanic or Latino	70	Dermatomyositis
UV227	F	black	Not hispanic or Latino	48	Dermatomyositis
UV228	F	white	Not hispanic or Latino	48	Dermatomyositis
UV230	F	white	Not hispanic or Latino	80	Dermatomyositis
UV253	F	other	Hispanic or latino	41	Dermatomyositis
VB081	M	other	Hispanic or latino	54	Psoriasis	Psoriatic Arthritis (PsA) and Hashimoto's Thyroiditis
VB092	F	White	Not hispanic or Latino	46	Psoriasis
VB093	F				Psoriasis
VB097	F	White	Not hispanic or Latino	44	Psoriasis
VB098	M	White	Not reported		Psoriasis
VB102	M	White	Not reported		Psoriasis
VB167	F	White	Not hispanic or Latino	53	Psoriasis	Psoriatic Arthritis (PsA) and Vitilgio
UV238	M	White	Not hispanic or Latino	56	Psoriasis
UV239	M	White	Not hispanic or Latino	51	Psoriasis
VB065	F	White	Not hispanic or Latino	54	Vitiigo
VB066	F	White	Not hispanic or Latino	44	Vitiigo
VB071	F	White	Not hispanic or Latino	47	Vitiigo
VB074	F	Black	Hispanic	15	Vitiigo
VB075	F	Asian	Not hispanic or Latino	28	Vitiigo
VB076	F	White	Not hispanic or Latino	49	Vitiigo
VB077	F	White	Not hispanic or Latino	51	Vitiigo
VB083	M	White	Other	18	Vitiigo
VB085	M	Asian	Not hispanic or Latino	52	Vitiigo
VB089	M	Asian	Not hispanic or Latino	48	Vitiigo
VB094	F	White	Not hispanic or Latino	32	Vitiigo	Hashimoto's Thyroiditis
VB095	M	White	Not hispanic or Latino	10	Vitiigo	Alopecia Areata
VB096	M	White	Not hispanic or Latino	49	Vitiigo
VB105	M	White	Hispanic	51	Vitiigo
VB114	F	White	Hispanic or Latino	47	Vitiigo
VB130	F	White	Not hispanic or Latino	51	Vitiigo
VB131	M	White	Not hispanic or Latino	11	Vitiigo
VB132	F	White	Not hispanic or Latino	55	Vitiigo		Secondary sampling from VB065
VB141	F	White	Not hispanic or Latino	30	Vitiigo
VB150	M	White	Not hispanic or Latino	49	Vitiigo
VB151	F	White	Not hispanic or Latino	62	Vitiigo
VB170	F	White	Not hispanic or Latino	53	Vitiigo
VB172	F	White	Not hispanic or Latino	44	Vitiigo
VB245	F	Other	Hispanic or latino	37	Vitiigo
VB246	F	White	Not hispanic or Latino	73	Vitiigo
VB253	F	White	Not hispanic or Latino	38	Vitiigo
VB267	F	White	Not hispanic or Latino	52	Vitiigo	Hashimoto's thyroiditis
VB268	M	White	Not hispanic or Latino	50	Vitiigo
VB273	M	White	Not hispanic or Latino	51	Vitiigo
VB276	F	Black	Not hispanic or Latino	59	Vitiigo
VB284	F	White	Not hispanic or Latino	27	Vitiigo
VB293	F	White	Not hispanic or Latino	61	Vitiigo
VB294	M	White	Not hispanic or Latino	39	Vitiigo
VB295	F	White	Not hispanic or Latino	66	Vitiigo
VB173	M	White	Not hispanic or Latino	53	Vitiigo
CB017	F	White	Not hispanic or Latino	28	Healthy Control
CB020	F	White	Not hispanic or Latino	42	Healthy Control
CB021	F	White	not reported	13	Healthy Control
CB022	M	Asian	Not hispanic or Latino	25	Healthy Control
CB023	F	White	Not hispanic or Latino	57	Healthy Control
CB027	M	White	non reported	11	Healthy Control
CB043	F	White	Not hispanic or Latino	85	Healthy Control
CB044	F	White	not reported	52	Healthy Control
CB046	M	White	Hispanic or latino	36	Healthy Control
CB31	M	White	not reported	25	Healthy Control
UV102	F	White	Not hispanic or Latino	44	Healthy Control
UV106	F	White	Not hispanic or Latino	61	Healthy Control
UV110	F	White	Not hispanic or Latino	41	Healthy Control
CB047	F	White	Hispanic or latino	24	Healthy Control
CB048	M	White	Hispanic or latino	25	Healthy Control
UV113	M	White	Not hispanic or Latino	48	Healthy Control
UV111	F	White	Not hispanic or Latino	47	Healthy Control
UV117	F	White	Not hispanic or Latino	24	Healthy Control
UV123	M	Asian	Not hispanic or Latino	38	Healthy Control
UV115	F	White	Not hispanic or Latino	39	Healthy Control
UV114	M	White	Not hispanic or Latino	24	Healthy Control
UV118	M	White	Not hispanic or Latino	23	Healthy Control
UV119	M	Asian	Not hispanic or Latino	35	Healthy Control
CLE280	F	white	Not hispanic or Latino	74	Lupus
DM11	F	Black	Not hispanic or Latino	48	Dermatomyositis
DM14	F	Black	Not hispanic or Latino	56	Dermatomyositis
DM18	F	White	not reported	65	Dermatomyositis
UV258	F	White	Not hispanic or Latino	42	Lupus

### Sheet: Proteomics
Sample (L = Lesional, NL = Non Lesional)	Condition	Note
CB046B	Healthy
CB047B	Healthy
CB048B	Healthy
UV102	Healthy
UV106	Healthy
UV110	Healthy
UV113	Healthy
UV011	Healthy
UV117	Healthy
UV123	Healthy
UV115	Healthy
UV114	Healthy
VB071	Vitiligo
VB074	Vitiligo
VB085	Vitiligo
VB094	Vitiligo
VB095	Vitiligo
VB245	Vitiligo
VB246	Vitiligo
VB253	Vitiligo
VB267	Vitiligo
VB268	Vitiligo
VB273	Vitiligo
VB276	Vitiligo
VB284	Vitiligo
VB293	Vitiligo
VB294	Vitiligo
VB295	Vitiligo
VB071NL	Vitiligo
VB074NL	Vitiligo
VB085NL	Vitiligo
VB094NL	Vitiligo
VB095NL	Vitiligo
VB245NL	Vitiligo
VB246NL	Vitiligo
VB253NL	Vitiligo
VB267NL	Vitiligo
VB268NL	Vitiligo
VB273NL	Vitiligo
VB276NL	Vitiligo
VB284NL	Vitiligo
VB294NL	Vitiligo
CL179L	Lupus
CL190L	Lupus
CLE287L	Lupus
VB091L	Lupus	Same sample as CL091
CL067L	Lupus
CLE280L	Lupus
CL179NL	Lupus
UV105NL	Lupus
VB091NL	Lupus	Same sample as CL091
CL067NL	Lupus
UV101NL	Lupus
UV107L	Dermatomyositis
DM103L	Dermatomyositis
DM158L	Dermatomyositis
DM178L	Dermatomyositis
DM199L	Dermatomyositis
DM200L	Dermatomyositis
UV112L	Dermatomyositis
DM103NL	Dermatomyositis
DM178NL	Dermatomyositis
DM199NL	Dermatomyositis
DM200NL	Dermatomyositis
UV103NL	Dermatomyositis
UV112NL	Dermatomyositis
DM158NL	Dermatomyositis
UV107NL	Dermatomyositis
VB093L	Psoriasis
VB081L	Psoriasis
VB097L	Psoriasis
VB098L	Psoriasis
VB167L	Psoriasis
VB102L	Psoriasis
VB102NL	Psoriasis
VB081NL	Psoriasis
VB097NL	Psoriasis
VB098NL	Psoriasis

### Sheet: scRNAseq
Sample	Condition	sc-RNA seq method-sample type
CB017	Healthy	InDrop- Blister biopsy
CB020	Healthy	InDrop- Blister biopsy
CB021	Healthy	InDrop- Blister biopsy
CB022	Healthy	InDrop- Blister biopsy
CB023	Healthy	InDrop- Blister biopsy
CB027	Healthy	InDrop- Blister biopsy
CB043	Healthy	InDrop- Blister biopsy
CB044	Healthy	InDrop- Blister biopsy
CB046	Healthy	InDrop- Blister biopsy
CB31	Healthy	InDrop- Blister biopsy
CL067	Lupus	InDrop- Blister biopsy
CL091	Lupus	InDrop- Blister biopsy
CL179	Lupus	InDrop- Blister biopsy
CL190	Lupus	InDrop- Blister biopsy
DM103	Dermatomyositis	InDrop- Blister biopsy
DM178	Dermatomyositis	InDrop- Blister biopsy
DM198	Dermatomyositis	InDrop- Blister biopsy
DM199	Dermatomyositis	InDrop- Blister biopsy
DM200	Dermatomyositis	InDrop- Blister biopsy
VB065	Vitiligo	InDrop- Blister biopsy
VB066	Vitiligo	InDrop- Blister biopsy
VB074	Vitiligo	InDrop- Blister biopsy
VB075	Vitiligo	InDrop- Blister biopsy
VB076	Vitiligo	InDrop- Blister biopsy
VB077	Vitiligo	InDrop- Blister biopsy
VB081	Psoriasis	InDrop- Blister biopsy
VB085	Vitiligo	InDrop- Blister biopsy
VB092	Psoriasis	InDrop- Blister biopsy
VB093	Psoriasis	InDrop- Blister biopsy
VB096	Vitiligo	InDrop- Blister biopsy
VB097	Psoriasis	InDrop- Blister biopsy
VB098	Psoriasis	InDrop- Blister biopsy
VB102	Psoriasis	InDrop- Blister biopsy
VB105	Vitiligo	InDrop- Blister biopsy
VB114	Vitiligo	InDrop- Blister biopsy
VB130	Vitiligo	InDrop- Blister biopsy
VB131	Vitiligo	InDrop- Blister biopsy
VB132	Vitiligo	InDrop- Blister biopsy
VB141	Vitiligo	InDrop- Blister biopsy
VB150	Vitiligo	InDrop- Blister biopsy
VB151	Vitiligo	InDrop- Blister biopsy
VB170	Vitiligo	InDrop- Blister biopsy
VB172	Vitiligo	InDrop- Blister biopsy
VB173	Vitiligo	InDrop- Blister biopsy
DM11	Dermatomyositis	10X - Punch biopsy
DM14	Dermatomyositis	10X - Punch biopsy
DM18	Dermatomyositis	10X - Punch biopsy

### Sheet: Spatial transcriptomics
Sample	Condition
UV109	Dermatomyositis
UV253	Dermatomyositis
UV243	Lupus
UV260	Lupus
UV238	Psoriasis
UV239	Psoriasis
VB268	Vitiligo
UV258	Lupus

### Sheet: Flowcytometry
Sample	Condition
UV103	Dermatomyositis
UV107	Dermatomyositis
UV112	Dermatomyositis
UV123	Healthy
UV106	Healthy
UV102	Healthy
