## Supplementary material for "A Spatially Coordinated Keratinocyte-Fibroblast Circuit Recruits MMP9^+^ Myeloid Cells to Drive IFN-I-Driven Inflammation in Photosensitive Autoimmunity": Table S2

### Sheet: NULISA_seq
NULISAseq_Inflammation panel_markers	detectability % in skin interstitial fluid (n = 78)
AGER	100
AGRP	100
ANGPT1	100
ANGPT2	100
ANXA1	46.2
AREG	100
BDNF	37.2
BMP7	100
BST2	100
C1QA	100
CALCA	100
CCL1	100
CCL11	100
CCL13	100
CCL14	100
CCL15	100
CCL16	100
CCL17	100
CCL19	100
CCL2	100
CCL20	47.4
CCL21	100
CCL22	100
CCL23	100
CCL24	100
CCL25	100
CCL26	100
CCL27	100
CCL28	100
CCL3	100
CCL4	98.7
CCL5	0
CCL7	100
CCL8	100
CD200	93.6
CD200R1	100
CD27	100
CD274	100
CD276	100
CD3E	88.5
CD4	100
CD40	100
CD40LG	100
CD46	100
CD70	100
CD80	100
CD83	100
CD93	100
CEACAM5	100
CHI3L1	100
CLEC4A	100
CNTF	33.3
CRP	100
CSF1	100
CSF1R	100				`
CSF2	100
CSF2RB	100
CSF3	100
CSF3R	100
CST7	100
CTF1	100
CTLA4	100
CTSS	73.1
CX3CL1	100
CXADR	100
CXCL1	100
CXCL10	100
CXCL11	98.7
CXCL12	65.4
CXCL13	100
CXCL14	20.5
CXCL16	100
CXCL2	64.1
CXCL3	93.6
CXCL5	100
CXCL6	32.1
CXCL8	100
CXCL9	100
EGF	91
EPO	100
FASLG	100
FGF19	100
FGF2	98.7
FGF21	96.2
FGF23	83.3
FLT1	100
FLT3LG	100
FLT4	100
FTH1	100
FURIN	100
GDF15	98.7
GDF2	66.7
GFAP	96.2
GRN	100
GZMA	100
GZMB	100
HAVCR1	100
HGF	100
HLA-DRA	100
ICAM1	100
ICOSLG	100
IFNA1; IFNA13	98.7
IFNA2	75.6
IFNB1	94.9
IFNG	98.7
IFNL1	98.7
IFNL2; IFNL3	100
IFNW1	59
IKBKG	100
IL10	100
IL10RB	100
IL11	28.2
IL12B	100
IL12p70	100
IL12RB1	100
IL13	100
IL13RA2	94.9
IL15	100
IL15RA	100
IL16	100
IL17A	100
IL17A|IL17F	93.6
IL17B	100
IL17C	100
IL17F	61.5
IL17RA	100
IL17RB	100
IL18	100
IL18BP	100
IL18R1	100
IL19	100
IL1B	100
IL1R1	100
IL1R2	100
IL1RL1	100
IL1RN	100
IL2	100
IL20	100
IL22	97.4
IL23	98.7
IL24	84.6
IL27	80.8
IL2RA	100
IL2RB	100
IL32	23.1
IL33	100
IL34	100
IL36A	100
IL36B	100
IL36G	100
IL3RA	100
IL4	98.7
IL4R	100
IL5	100
IL5RA	100
IL6	100
IL6R	100
IL6ST	100
IL7	100
IL7R	100
IL9	100
IRAK4	100
KDR	98.7
KITLG	100
KLRK1	100
KNG1	100
LAG3	100
LAMP3	100
LCN2	100
LGALS9	100
LIF	100
LILRB2	100
LTA	69.2
LTA|LTB	61.5
MERTK	100
MICA	87.2
MICB	100
MIF	100
MMP1	100
MMP12	100
MMP3	100
MMP8	100
MMP9	91
MPO	100
MUC16	98.7
NAMPT	100
NCR1	100
NGF	93.6
NTF3	97.4
OSM	100
OSMR	100
PDCD1	100
PDCD1LG2	100
PDGFA	26.9
PDGFB	85.9
PGF	100
PTX3	48.7
S100A12	100
S100A9	85.9
SCG2	100
SDC1	100
SELE	100
SELP	100
SIRPA	100
SLAMF1	100
SPP1	100
TAFA5	100
TEK	100
TGFB1	100
TGFB3	96.2
THBS2	100
THPO	100
TIMP1	100
TIMP2	100
TLR3	100
TNF	100
TNFRSF11A	100
TNFRSF11B	100
TNFRSF13B	100
TNFRSF13C	100
TNFRSF14	100
TNFRSF17	100
TNFRSF18	100
TNFRSF1A	100
TNFRSF1B	100
TNFRSF21	100
TNFRSF4	100
TNFRSF8	100
TNFRSF9	100
TNFSF10	100
TNFSF11	100
TNFSF12	100
TNFSF13	100
TNFSF14	100
TNFSF15	100
TNFSF18	100
TNFSF4	100
TNFSF8	100
TNFSF9	100
TREM1	100
TREM2	100
TSLP	100
VCAM1	100
VEGFA	100
VEGFC	100
VEGFD	100
VSNL1	100
VSTM1	100
WNT16	100
WNT7A	100
