## Supplementary material for "A Spatially Coordinated Keratinocyte-Fibroblast Circuit Recruits MMP9^+^ Myeloid Cells to Drive IFN-I-Driven Inflammation in Photosensitive Autoimmunity": Table S3

### Sheet: Main_CellType
cell count	Disease	Skin	Myeloid	Lymphocyte	Keratinocyte	Melanocyte		Sum
	HealthyControl	Control	1930	1019	8278	966		12193		Disease
	Dermatomyositis	NonLesional	421	584	1762	54		2821
	Dermatomyositis	Lesional	942	1601	2507	55		5105		1
	Lupus	NonLesional	156	309	2055	65		2585		2
	Lupus	Lesional	646	1194	3532	79		5451		3
	Psoriasis	NonLesional	313	833	7369	439		8954		4
	Psoriasis	Lesional	674	1750	7983	468		10875		5
	Vitiligo	NonLesional	1406	1808	10482	1166		14862		6
	Vitiligo	Lesional	2295	5158	8640	322		16415		7
										8
										9
proportion in each condition	Disease	Skin	Myeloid	Lymphocyte	Keratinocyte	Melanocyte
	HealthyControl	Control	0.158288	0.0835725	0.678914	0.0792258
	Dermatomyositis	NonLesional	0.149238	0.207019	0.624601	0.0191421
	Dermatomyositis	Lesional	0.184525	0.313614	0.491087	0.0107738
	Lupus	NonLesional	0.0603482	0.119536	0.794971	0.0251451
	Lupus	Lesional	0.11851	0.219042	0.647955	0.0144928
	Psoriasis	NonLesional	0.0349564	0.093031	0.822984	0.0490284
	Psoriasis	Lesional	0.061977	0.16092	0.734069	0.0430345
	Vitiligo	NonLesional	0.0946037	0.121653	0.705289	0.0784551
	Vitiligo	Lesional	0.139811	0.314225	0.526348	0.0196162

### Sheet: Keratinocyte
cell count	Disease	Skin	KC_basal	KC_suprabasal	KC_spinous	KC_granular	KC_activated		Sum
	HealthyControl	Control	441	2303	2893	2270	195		8102
	Dermatomyositis	NonLesional	114	722	474	204	205		1719
	Dermatomyositis	Lesional	34	720	341	822	565		2482
	Lupus	NonLesional	141	702	678	319	118		1958
	Lupus	Lesional	88	1363	1156	309	566		3482
	Psoriasis	NonLesional	407	2258	2368	1013	1286		7332
	Psoriasis	Lesional	291	2058	1195	558	3863		7965
	Vitiligo	NonLesional	668	3149	4283	1765	449		10314
	Vitiligo	Lesional	814	3343	2901	909	440		8407
proportion in each condition	Disease	Skin	KC_basal	KC_suprabasal	KC_spinous	KC_granular	KC_activated
	HealthyControl	Control	0.054431	0.284251	0.357072	0.280178	0.0240681
	Dermatomyositis	NonLesional	0.0663176	0.420012	0.275742	0.118674	0.119255
	Dermatomyositis	Lesional	0.0136986	0.290089	0.137389	0.331185	0.227639
	Lupus	NonLesional	0.0720123	0.358529	0.346272	0.162921	0.0602656
	Lupus	Lesional	0.0252728	0.391442	0.331993	0.0887421	0.16255
	Psoriasis	NonLesional	0.0555101	0.307965	0.322968	0.138161	0.175396
	Psoriasis	Lesional	0.0365348	0.25838	0.150031	0.0700565	0.484997
	Vitiligo	NonLesional	0.0647663	0.305313	0.415261	0.171127	0.0435331
	Vitiligo	Lesional	0.0968241	0.397645	0.34507	0.108124	0.0523373

### Sheet: Lymphocyte
cell count	Disease	Skin	Th2	Treg	CD4	Tc17	CD8_GZMB	CD8_GZMK	TC_unk	GD	NK_immature	NK_mature	Th1		Sum
	HealthyControl	Control	210	158	74	2	2	78	168	55	268	4	0		1019
	Dermatomyositis	NonLesional	59	57	13	0	0	114	101	13	168	38	19		582
	Dermatomyositis	Lesional	193	212	116	7	111	291	109	43	124	252	139		1597
	Lupus	NonLesional	66	10	28	0	0	25	69	81	26	3	1		309
	Lupus	Lesional	131	158	213	12	56	182	60	152	128	73	27		1192
	Psoriasis	NonLesional	110	111	82	95	7	76	204	22	117	3	6		833
	Psoriasis	Lesional	132	239	365	506	12	112	214	21	119	16	12		1748
	Vitiligo	NonLesional	208	275	182	4	68	341	247	230	222	14	17		1808
	Vitiligo	Lesional	311	918	647	8	506	942	655	497	413	126	124		5147
proportion in each condition	Disease	Skin	Th2	Treg	CD4	Tc17	CD8_GZMB	CD8_GZMK	TC_unk	GD	NK_immature	NK_mature	Th1
	HealthyControl	Control	0.206084	0.155054	0.0726202	0.00196271	0.00196271	0.0765456	0.164868	0.0539745	0.263003	0.00392542	0
	Dermatomyositis	NonLesional	0.101375	0.0979381	0.0223368	0	0	0.195876	0.17354	0.0223368	0.28866	0.0652921	0.032646
	Dermatomyositis	Lesional	0.120852	0.132749	0.0726362	0.00438322	0.0695053	0.182217	0.068253	0.0269255	0.0776456	0.157796	0.0870382
	Lupus	NonLesional	0.213592	0.0323625	0.0906149	0	0	0.0809061	0.223301	0.262136	0.0841424	0.00970874	0.00323625
	Lupus	Lesional	0.109899	0.13255	0.178691	0.0100671	0.0469799	0.152685	0.0503356	0.127517	0.107383	0.0612416	0.022651
	Psoriasis	NonLesional	0.132053	0.133253	0.0984394	0.114046	0.00840336	0.0912365	0.244898	0.0264106	0.140456	0.00360144	0.00720288
	Psoriasis	Lesional	0.0755149	0.136728	0.20881	0.289474	0.00686499	0.0640732	0.122426	0.0120137	0.0680778	0.00915332	0.00686499
	Vitiligo	NonLesional	0.115044	0.152102	0.100664	0.00221239	0.0376106	0.188606	0.136615	0.127212	0.122788	0.00774336	0.00940265
	Vitiligo	Lesional	0.0604235	0.178356	0.125704	0.0015543	0.0983097	0.183019	0.127259	0.0965611	0.0802409	0.0244803	0.0240917

### Sheet: Myeloid
cell count	Disease	Skin	DC1	DC2	pDC	MC_CD14	LC	Migratory	MC_Tol		Sum
	HealthyControl	Control	8	320	0	6	1516	80	0		1930
	Dermatomyositis	NonLesional	4	104	3	44	231	13	22		421
	Dermatomyositis	Lesional	19	253	22	404	159	37	48		942
	Lupus	NonLesional	0	17	1	3	131	3	1		156
	Lupus	Lesional	19	211	81	76	198	12	49		646
	Psoriasis	NonLesional	0	69	6	5	205	22	6		313
	Psoriasis	Lesional	13	332	16	37	216	45	15		674
	Vitiligo	NonLesional	20	279	2	9	1032	50	14		1406
	Vitiligo	Lesional	87	734	16	39	1264	51	104		2295
proportion in each condition	Disease	Skin	DC1	DC2	pDC	MC_CD14	LC	Migratory	MC_Tol
	HealthyControl	Control	0.00414508	0.165803	0	0.00310881	0.785492	0.0414508	0
	Dermatomyositis	NonLesional	0.00950119	0.247031	0.00712589	0.104513	0.548694	0.0308789	0.0522565
	Dermatomyositis	Lesional	0.0201699	0.268577	0.0233546	0.428875	0.16879	0.0392781	0.0509554
	Lupus	NonLesional	0	0.108974	0.00641026	0.0192308	0.839744	0.0192308	0.00641026
	Lupus	Lesional	0.0294118	0.326625	0.125387	0.117647	0.306502	0.0185759	0.0758514
	Psoriasis	NonLesional	0	0.220447	0.0191693	0.0159744	0.654952	0.0702875	0.0191693
	Psoriasis	Lesional	0.0192878	0.492582	0.0237389	0.0548961	0.320475	0.0667656	0.0222552
	Vitiligo	NonLesional	0.0142248	0.198435	0.00142248	0.00640114	0.733997	0.0355619	0.00995733
	Vitiligo	Lesional	0.0379085	0.319826	0.00697168	0.0169935	0.550763	0.0222222	0.0453159

### Sheet: Myeloid_GSE179633
cell count	Disease	tissueType	DC1	DC2	pDC	MC_CD14	LC	Migratory	MC_Tol	BC		Sum
	HC	E	0	3	0	2	110	2	0	0		117
	DLE	E	298	116	803	493	223	621	306	4		2864
	SLE	E	183	115	464	293	124	310	87	2		1578
	HC	D	411	382	18	1250	27	403	27	4		2522
	DLE	D	245	50	169	562	1	90	65	306		1488
	SLE	D	455	54	834	3184	3	279	183	13		5005
proportion in each condition	Disease	tissueType	DC1	DC2	pDC	MC_CD14	LC	Migratory	MC_Tol	BC
	HC	E	0	0.025641	0	0.017094	0.940171	0.017094	0	0
	DLE	E	0.10405	0.0405028	0.280377	0.172137	0.0778631	0.21683	0.106844	0.00139665
	SLE	E	0.11597	0.0728771	0.294043	0.185678	0.0785805	0.196451	0.0551331	0.00126743
	HC	D	0.162966	0.151467	0.00713719	0.495638	0.0107058	0.159794	0.0107058	0.00158604
	DLE	D	0.164651	0.0336022	0.113575	0.377688	0.000672043	0.0604839	0.0436828	0.205645
	SLE	D	0.0909091	0.0107892	0.166633	0.636164	0.000599401	0.0557443	0.0365634	0.0025974
