## Supplementary material for "A Spatially Coordinated Keratinocyte-Fibroblast Circuit Recruits MMP9^+^ Myeloid Cells to Drive IFN-I-Driven Inflammation in Photosensitive Autoimmunity": Table S4

### Sheet: Sheet 1 - Table 4
Table 4
Assay	PlateLQL	PlateLOD	LLOQ	ULOQ
IL16	0.2233	0.00446	0.2233	885.345
CCL26	22.9815	0.20414	22.9815	99689.7
IL22	1.18287	0.08455	1.18287	1692.69
KRT18	1.04987	0.11616	1.04987	22136.3
IFNB1	4.58386	0.43408	4.58386	12046.7
CCL25	0.98727	0.06764	0.98727	1471.68
TREM1	0.06049	0.00788	0.06049	4371.42
CD80	0.17492	0.01524	0.17492	4360.62
FLT1	5.92426		5.92426	56454.5
CEACAM5	1.60576	0.07844	1.60576	5468.79
IL1RN	18.5022	2.22887	18.5022	1944.04
IL1A	0.36252	0.16144	0.36252	1534.71
FGF23	0.91567	0.05495	0.91567	3941.55
LIF	0.17295	0.06153	0.17295	1437.88
IFNL1	1.53212	0.03574	1.53212	4477.56
IL19	2.89799	0.10447	2.89799	28975.2
TNFRSF4	0.70837	0.03949	0.70837	6080.62
FGF21	0.91746	0.06904	0.91746	4484.65
CCL17	0.12915	0.12915	0.06508	797.297
FASLG	1.15875	0.08952	1.15875	3787.87
CCL20	0.12759	0.02422	0.12759	1602.86
IL17D	0.47122	0.00667	0.47122	1112.62
CXCL13	0.10948	0.00693	0.10948	2080.1
LAG3	70.3893	14.1542	70.3893	112334
AREG	2.19863	2.19863	0.43359	4679.79
GZMB	0.23116	0.02866	0.23116	6137.12
IL5	6.87914	1.31122	6.87914	29437.9
TNFSF14	1.89926	0.01729	1.89926	8189.49
KDR	0.87811	0.08609	0.87811	8289.46
PDCD1	1.75279	0.00657	1.75279	2244.64
GZMA	0.08024	0.0243	0.08024	10255.3
IL20	0.04708	0.01709	0.04708	2226.08
PGF	0.29121	0.29121	0.22371	2327.38
IL25	0.16382	0.00441	0.16382	4494.29
IL32	0.76094	0.11829	0.76094	6360.55
EPO	0.24881	0.02954	0.24881	1096.84
TNFRSF9	3.42343	0.16766	3.42343	5507.02
IFNA2	1.00641	0.05027	1.00641	3788.94
IL4R	7.91337	0.77739	7.91337	37300.8
CXCL1	1.25713	0.55079	1.25713	9454.51
IL31	17.359	1.14525	17.359	27420.6
FGF2	1.2499	0.18782	1.2499	3837.87
CD28	70.6829	13.5782	70.6829	51195.2
HAVCR1	0.98822	0.17837	0.98822	3965.57
CCL8	0.0298	0.00825	0.0298	1953.12
IL33	0.27633	0.27633	0.21111	7875.82
CXCL12	54.7497	21.5382	54.7497	31250
OLR1	0.95367		0.95367	3906.25
IL27	0.46561		0.46561	31460.1
IL2	0.08701		0.08701	2462.13
CXCL9	0.20358	0.03016	0.20358	2591.12
TGFA	1.09252	0.5236	1.09252	1953.12
IL1B	0.35141	0.09011	0.35141	9092.61
IL6	0.25261	0.01724	0.25261	3906.25
IL4	0.29517	0.29517	0.04032	2708.23
TNFSF12	3.8147		3.8147	15625
TSLP	0.35825	0.06355	0.35825	6502.63
CCL11	0.47467		0.47467	21120.4
HGF	0.22239	0.14823	0.22239	15624.8
FLT3LG	0.95367		0.95367	3906.25
IL17F	0.2978	0.2978	0.29683	3778.82
IL7	0.26528	0.03842	0.26528	1663.87
IL13	0.49957	0.03948	0.49957	5589.85
IL18	0.46886	0.46886	0.46128	15461.8
CCL13	0.07679	0.07679	0.0596	1953.12
TNFSF10	1.6865		1.6865	7549.63
CXCL10	0.4419	0.19033	0.4419	3255.7
IFNG	0.03993		0.03993	3881.8
IL10	1.32012	0.48336	1.32012	40348
CCL19	0.95367	0.33922	0.95367	976.562
TNF	3.8147	1.38939	3.8147	15625
IL15	0.77529		0.77529	36391.2
CCL3	0.05109	0.01895	0.05109	1364.45
CXCL8	0.30225	0.08745	0.30225	2908.33
MMP12	7.62939	0.03024	7.62939	15625
CSF2	0.42889	0.42889	0.28971	5648.65
CSF3	10.3757	0.77251	10.3757	45131.8
VEGFA	0.47684		0.47684	7812.5
IL17C	0.73021		0.73021	7812.5
EGF	0.47684	0.02088	0.47684	976.562
CCL2	0.23842	0.01051	0.23842	3906.25
IL17A	0.22831	0.0156	0.22831	16868.3
OSM	0.13071		0.13071	1761.96
CSF1	0.14814	0.01058	0.14814	2622.49
CCL4	0.1634	0.1634	0.11921	3906.25
CXCL11	0.11921	0.00599	0.11921	1953.12
LTA	0.95135	0.73239	0.95135	1557.29
CCL7	0.11921	0.02045	0.11921	1953.12
MMP1	3.55673		3.55673	9816.36
